# Multiomic profiling of LKB1 loss of expression in breast cancer

**DOI:** 10.64898/2026.06.17.732963

**Authors:** Jinhong Kim, Ryan Holloway, Paola A. Marignani

## Abstract

The tumour suppressor LKB1 (STK11) is implicated in diverse cancers, yet its transcriptomic role in breast cancer remains poorly defined. Here, we integrate bulk-tumour genomic analysis of the METABRIC cohort, CRISPR-Cas9-mediated *STK11* knockout in human breast cancer cell lines, single-cell RNA sequencing of patient tumours, and a novel *Lkb1* murine model to characterise LKB1-dependent transcriptomic programmes across breast cancer subtypes. We discovered that the loss of STK11 induced divergent, subtype-specific gene expression changes, suppressing estrogen, progesterone and androgen signalling pathways. In patient tumours, transcriptomic intratumour heterogeneity was highest in epithelial cells, where *STK11* co-expression genes showed cell-type-selective patterns that was most striking in triple-negative breast cancer (TNBC), where STK11 was paradoxically upregulated in myoepithelial cells. While in a novel murine model, mammary-specific Lkb1 deletion drove tumourigenesis with long latency, confirming LKB1 loss as sufficient for malignant transformation with an underlying TNBC phenotype. *STK11* mutations in METABRIC samples disproportionately affected the catalytic domain in TNBC tumours and were associated with immune evasion. Together these findings highlight that loss of Lkb1 is sufficient to drive breast tumourigenesis and uncover a new role for LKB1 in TNBC.
