## Supplementary material for "Multiomic profiling of LKB1 loss of expression in breast cancer": Table 1

### Sheet: Table 1
Table 1. Hallmark gene sets enriched in breast cancers.
STK11-knockout cell line	Parental cell line	MSigDB ID	Gene set name	Log2 fold change in STK11-knockout cell line	Z-score in STK11-knockout cell line	P value	Benjamini-Hochberg-corrected p value
BT474_LKO	BT474	M5926	MYC_TARGETS_V1	-9.12	-12.72	4.71e-37	2.36e-36
		M5936	OXIDATIVE_PHOSPHORYLATION	-5.04	-8.77	1.77e-18	5.22e-18
		M5925	E2F_TARGETS	-3.92	-21.95	8.92e-107	4.46e-105
		M5901	G2M_CHECKPOINT	-2.44	-19.91	3.21e-88	4.02e-87
		M5898	DNA_REPAIR	-1.45	-15.81	2.76e-56	1.97e-55
		M5924	MTORC1_SIGNALING	-1.03	-3.78	0.000156	0.00023
		M5938	REACTIVE_OXYGEN_SPECIES_PATHWAY	-0.48	-5.03	5.02e-07	8.96e-07
		M5905	ADIPOGENESIS	-0.46	-6.12	9.35e-10	2.03e-09
		M5937	GLYCOLYSIS	-0.44	-11.89	1.36e-32	5.67e-32
		M5928	MYC_TARGETS_V2	-0.4	-16.43	1.1e-60	9.16e-60
MDA-MB-231_LKO	MDA-MB-231	M5926	MYC_TARGETS_V1	-7.44563	-7.81299	5.5846e-15	1.16346e-14
		M5936	OXIDATIVE_PHOSPHORYLATION	-4.52848	-10.9787	4.83738e-28	1.72764e-27
		M5925	E2F_TARGETS	-2.71237	-13.637	2.41415e-42	1.72439e-41
		M5901	G2M_CHECKPOINT	-2.66991	-12.9601	2.05986e-38	1.02993e-37
		M5898	DNA_REPAIR	-1.08921	-13.4102	5.26874e-41	3.29296e-40
		M5902	APOPTOSIS	-0.936665	-21.0958	8.69519e-99	1.4492e-97
		M5938	REACTIVE_OXYGEN_SPECIES_PATHWAY	-0.868439	-14.8266	9.85421e-50	9.85421e-49
		M5924	MTORC1_SIGNALING	-0.690083	-3.17802	0.00148284	0.00180834
		M5893	MITOTIC_SPINDLE	-0.539395	-3.60112	0.00031685	0.000396063
		M5935	FATTY_ACID_METABOLISM	-0.475966	-12.4601	1.23247e-35	5.60216e-35
