## Supplemental Table 1 for "Multiomic profiling of LKB1 loss of expression in breast cancer"

### Sheet: Suppl. table 1
Supplement Table 1. Information on scRNA-seq NGS data of human breast cancer cell lines
Cell line	No. of cells	No. of processed cells	Mean reads per cell	Median genes per cell	No. of raw reads	No. of total genes detected	No. of genes mapped with processed reads
BT474	5007	4776	76043	6714	380746351	29677	26685
BT474 LKO	3974	3528	95078	6382	377841074	29477	26384
MDA-MB-231	4363	4308	88842	7260	387618881	28643	25497
MDA-MB-231 LKO	4231	4129	92085	7294	389611568	28445	25335
Total	17575	16741	-	-	1535817874	-	-
Average	4394	4185	88012	6913	383954469	29061	25975
