## Supplementary material for "Multiomic profiling of LKB1 loss of expression in breast cancer": Source Data Extended Fig. 2. GSEA for METABRIC Marker

### Sheet: GO_gene set A
source	term_name	term_id	intersections	highlighted	adjusted_p_value	negative_log10_of_adjusted_p_value	term_size	query_size	intersection_size	effective_domain_size
GO:BP	multicellular organismal process	GO:0032501	FASN,STAT3,MAPT,ACACA,SIK1,TSC2,APRT,BRAF,MAP2,LDB1	TRUE	0.0493048	1.30711	7669	10	10	21031
GO:BP	phosphorylation	GO:0016310	STAT3,MAPT,SIK1,TSC2,BRAF,LDB1	FALSE	0.0340697	1.46763	1579	10	6	21031
GO:BP	regulation of cell differentiation	GO:0045595	STAT3,MAPT,SIK1,BRAF,MAP2,LDB1	FALSE	0.0337001	1.47237	1576	10	6	21031
GO:BP	regulation of cell development	GO:0060284	STAT3,MAPT,BRAF,MAP2,LDB1	TRUE	0.0268353	1.57129	849	10	5	21031
GO:BP	somatic stem cell population maintenance	GO:0035019	STAT3,BRAF,LDB1	TRUE	0.00434481	2.36203	67	10	3	21031
GO:BP	phosphorus metabolic process	GO:0006793	STAT3,MAPT,ACACA,SIK1,TSC2,APRT,BRAF,LDB1	FALSE	0.00226883	2.6442	2596	10	8	21031
GO:BP	phosphate-containing compound metabolic process	GO:0006796	STAT3,MAPT,ACACA,SIK1,TSC2,APRT,BRAF,LDB1	TRUE	0.00210457	2.67684	2571	10	8	21031

### Sheet: GO_gene set B
source	term_name	term_id	intersections	highlighted	adjusted_p_value	negative_log10_of_adjusted_p_value	term_size	query_size	intersection_size	effective_domain_size
GO:BP	negative regulation of protein kinase activity	GO:0006469	PAK2,RB1,SIRT1	FALSE	0.0489731	1.31004	150	10	3	21031
GO:BP	regulation of protein kinase activity	GO:0045859	PAK1,PAK2,RB1,SIRT1	FALSE	0.0470889	1.32708	451	10	4	21031
GO:BP	negative regulation of DNA-binding transcription factor activity	GO:0043433	RB1,SIRT1,ESR1	FALSE	0.0461087	1.33622	147	10	3	21031
GO:BP	response to oxygen-containing compound	GO:1901700	PTGS2,RB1,SIRT1,HSP90B1,ESR2,ESR1	FALSE	0.0458458	1.3387	1663	10	6	21031
GO:BP	cellular response to estrogen stimulus	GO:0071391	ESR2,ESR1	FALSE	0.0458178	1.33897	20	10	2	21031
GO:BP	phosphorus metabolic process	GO:0006793	PAK1,PTGS2,PAK5,PAK2,RB1,SIRT1,HSP90B1	FALSE	0.0440237	1.35631	2596	10	7	21031
GO:BP	phosphate-containing compound metabolic process	GO:0006796	PAK1,PTGS2,PAK5,PAK2,RB1,SIRT1,HSP90B1	FALSE	0.0412806	1.38425	2571	10	7	21031
GO:BP	response to lipid	GO:0033993	PAK1,PTGS2,SIRT1,ESR2,ESR1	FALSE	0.0395547	1.4028	920	10	5	21031
GO:BP	regulation of protein phosphorylation	GO:0001932	PAK1,PTGS2,PAK2,RB1,SIRT1	FALSE	0.0375235	1.4257	910	10	5	21031
GO:BP	response to manganese ion	GO:0010042	PTGS2,HSP90B1	TRUE	0.0369141	1.43281	18	10	2	21031
GO:BP	cellular response to ATP	GO:0071318	PTGS2,HSP90B1	FALSE	0.0369141	1.43281	18	10	2	21031
GO:BP	cellular response to stimulus	GO:0051716	PAK1,PTGS2,PAK5,PAK2,RB1,SIRT1,CDC42,HSP90B1,ESR2,ESR1	FALSE	0.0342138	1.4658	7394	10	10	21031
GO:BP	phosphorylation	GO:0016310	PAK1,PTGS2,PAK5,PAK2,RB1,SIRT1	FALSE	0.0340697	1.46763	1579	10	6	21031
GO:BP	response to estradiol	GO:0032355	PTGS2,ESR2,ESR1	FALSE	0.0232996	1.63265	117	10	3	21031
GO:BP	intracellular receptor signaling pathway	GO:0030522	PAK1,SIRT1,ESR2,ESR1	FALSE	0.0198861	1.70145	362	10	4	21031
GO:BP	regulation of DNA-binding transcription factor activity	GO:0051090	RB1,SIRT1,ESR2,ESR1	FALSE	0.0180107	1.74447	353	10	4	21031
GO:BP	regulation of defense response	GO:0031347	PAK1,PTGS2,PAK2,RB1,ESR1	FALSE	0.0165046	1.7824	768	10	5	21031
GO:BP	regulation of unsaturated fatty acid biosynthetic process	GO:2001279	PTGS2,SIRT1	FALSE	0.015948	1.79729	12	10	2	21031
GO:BP	protein phosphorylation	GO:0006468	PAK1,PTGS2,PAK5,PAK2,RB1,SIRT1	FALSE	0.0135863	1.8669	1346	10	6	21031
GO:BP	regulation of response to stress	GO:0080134	PAK1,PTGS2,PAK2,RB1,SIRT1,ESR1	TRUE	0.0132399	1.87812	1340	10	6	21031
GO:BP	regulation of prostaglandin biosynthetic process	GO:0031392	PTGS2,SIRT1	TRUE	0.0108792	1.9634	10	10	2	21031
GO:BP	regulation of protein modification process	GO:0031399	PAK1,PTGS2,PAK2,RB1,SIRT1,HSP90B1	FALSE	0.00802398	2.09561	1229	10	6	21031
GO:BP	regulation of catalytic activity	GO:0050790	PAK1,PAK2,RB1,SIRT1,HSP90B1,ESR1	FALSE	0.00794852	2.09971	1227	10	6	21031
GO:BP	cellular response to oxygen-containing compound	GO:1901701	PTGS2,RB1,SIRT1,HSP90B1,ESR2,ESR1	FALSE	0.00630444	2.20035	1179	10	6	21031
GO:BP	cellular response to hormone stimulus	GO:0032870	PAK1,RB1,SIRT1,ESR2,ESR1	FALSE	0.00532626	2.27358	609	10	5	21031
GO:BP	apoptotic signaling pathway	GO:0097190	PTGS2,PAK5,PAK2,RB1,SIRT1	FALSE	0.00524121	2.28057	607	10	5	21031
GO:BP	regulation of phosphorus metabolic process	GO:0051174	PAK1,PTGS2,PAK2,RB1,SIRT1,HSP90B1	FALSE	0.00500179	2.30087	1133	10	6	21031
GO:BP	regulation of phosphate metabolic process	GO:0019220	PAK1,PTGS2,PAK2,RB1,SIRT1,HSP90B1	TRUE	0.00497615	2.30311	1132	10	6	21031
GO:BP	intracellular signaling cassette	GO:0141124	PAK1,PAK5,PAK2,RB1,SIRT1,CDC42,ESR1	FALSE	0.00472228	2.32585	1861	10	7	21031
GO:BP	regulation of molecular function	GO:0065009	PAK1,PAK2,RB1,SIRT1,HSP90B1,ESR2,ESR1	TRUE	0.00375495	2.4254	1799	10	7	21031
GO:BP	negative regulation of apoptotic signaling pathway	GO:2001234	PTGS2,PAK5,RB1,SIRT1	FALSE	0.00366516	2.43591	236	10	4	21031
GO:BP	cellular response to chemical stimulus	GO:0070887	PAK1,PTGS2,PAK2,RB1,SIRT1,HSP90B1,ESR2,ESR1	FALSE	0.00293017	2.53311	2683	10	8	21031
GO:BP	intracellular signal transduction	GO:0035556	PAK1,PTGS2,PAK5,PAK2,RB1,SIRT1,CDC42,ESR1	TRUE	0.00280549	2.55199	2668	10	8	21031
GO:BP	response to organic substance	GO:0010033	PAK1,PTGS2,PAK2,RB1,SIRT1,HSP90B1,ESR2,ESR1	FALSE	0.00256229	2.59137	2637	10	8	21031
GO:BP	cellular response to steroid hormone stimulus	GO:0071383	PAK1,SIRT1,ESR2,ESR1	FALSE	0.00253049	2.5968	215	10	4	21031
GO:BP	intracellular estrogen receptor signaling pathway	GO:0030520	PAK1,ESR2,ESR1	FALSE	0.00225696	2.64648	54	10	3	21031
GO:BP	hormone-mediated signaling pathway	GO:0009755	PAK1,SIRT1,ESR2,ESR1	FALSE	0.00189735	2.72185	200	10	4	21031
GO:BP	negative regulation of programmed cell death	GO:0043069	PTGS2,PAK5,PAK2,RB1,SIRT1,HSP90B1	FALSE	0.00136333	2.8654	907	10	6	21031
GO:BP	negative regulation of apoptotic process	GO:0043066	PTGS2,PAK5,PAK2,RB1,SIRT1,HSP90B1	FALSE	0.00114949	2.93949	881	10	6	21031
GO:BP	regulation of programmed cell death	GO:0043067	PTGS2,PAK5,PAK2,RB1,SIRT1,HSP90B1,ESR1	FALSE	0.0011225	2.94981	1506	10	7	21031
GO:BP	response to hormone	GO:0009725	PAK1,PTGS2,RB1,SIRT1,ESR2,ESR1	FALSE	0.00109691	2.95983	874	10	6	21031
GO:BP	regulation of apoptotic process	GO:0042981	PTGS2,PAK5,PAK2,RB1,SIRT1,HSP90B1,ESR1	FALSE	0.000921343	3.03558	1463	10	7	21031
GO:BP	regulation of apoptotic signaling pathway	GO:2001233	PTGS2,PAK5,PAK2,RB1,SIRT1	FALSE	0.000536126	3.27073	382	10	5	21031
GO:BP	steroid hormone mediated signaling pathway	GO:0043401	PAK1,SIRT1,ESR2,ESR1	FALSE	0.000469087	3.32875	141	10	4	21031
GO:BP	response to steroid hormone	GO:0048545	PAK1,PTGS2,SIRT1,ESR2,ESR1	FALSE	0.000288065	3.54051	337	10	5	21031
GO:BP	cell death	GO:0008219	PAK1,PTGS2,PAK5,PAK2,RB1,SIRT1,HSP90B1,ESR1	FALSE	0.000283101	3.54806	1988	10	8	21031
GO:BP	intracellular steroid hormone receptor signaling pathway	GO:0030518	PAK1,SIRT1,ESR2,ESR1	FALSE	0.000280012	3.55282	124	10	4	21031
GO:BP	programmed cell death	GO:0012501	PAK1,PTGS2,PAK5,PAK2,RB1,SIRT1,HSP90B1,ESR1	FALSE	0.00027867	3.55491	1984	10	8	21031
GO:BP	cellular response to organic substance	GO:0071310	PAK1,PTGS2,PAK2,RB1,SIRT1,HSP90B1,ESR2,ESR1	FALSE	0.000264685	3.57727	1971	10	8	21031
GO:BP	apoptotic process	GO:0006915	PAK1,PTGS2,PAK5,PAK2,RB1,SIRT1,HSP90B1,ESR1	TRUE	0.000209453	3.67891	1913	10	8	21031
GO:BP	response to endogenous stimulus	GO:0009719	PAK1,PTGS2,PAK2,RB1,SIRT1,HSP90B1,ESR2,ESR1	FALSE	7.48403e-05	4.12586	1678	10	8	21031
GO:BP	response to organic cyclic compound	GO:0014070	PAK1,PTGS2,PAK2,SIRT1,HSP90B1,ESR2,ESR1	FALSE	3.40531e-05	4.46784	905	10	7	21031
GO:BP	cellular response to endogenous stimulus	GO:0071495	PAK1,PTGS2,PAK2,RB1,SIRT1,HSP90B1,ESR2,ESR1	FALSE	2.14661e-05	4.66825	1432	10	8	21031
GO:BP	cellular response to organic cyclic compound	GO:0071407	PAK1,PTGS2,PAK2,SIRT1,HSP90B1,ESR2,ESR1	TRUE	8.86616e-07	6.05226	535	10	7	21031

### Sheet: GO_gene set C
source	term_name	term_id	intersections	highlighted	adjusted_p_value	negative_log10_of_adjusted_p_value	term_size	query_size	intersection_size	effective_domain_size
GO:BP	response to organonitrogen compound	GO:0010243	SIRT1,BRAF,RB1,PRKACA,CREB1	FALSE	0.0495388	1.30505	964	10	5	21031
GO:BP	negative regulation of DNA-binding transcription factor activity	GO:0043433	SIRT1,CREB3,RB1	FALSE	0.0461087	1.33622	147	10	3	21031
GO:BP	response to oxygen-containing compound	GO:1901700	PRKAA2,SIRT1,BRAF,RB1,PRKACA,CREB1	FALSE	0.0458458	1.3387	1663	10	6	21031
GO:BP	positive regulation of macromolecule biosynthetic process	GO:0010557	SIRT1,BRAF,CREB3,RB1,CREB1,RPS6KA1,RPS6KA4	FALSE	0.0448187	1.34854	2603	10	7	21031
GO:BP	negative regulation of response to stimulus	GO:0048585	PRKAA2,SIRT1,CREB3,RB1,PRKACA,RPS6KA1	FALSE	0.0435299	1.36121	1648	10	6	21031
GO:BP	hepatocyte apoptotic process	GO:0097284	PRKAA2,RB1	FALSE	0.0412465	1.38461	19	10	2	21031
GO:BP	epithelial cell apoptotic process	GO:1904019	PRKAA2,BRAF,RB1	FALSE	0.0398591	1.39947	140	10	3	21031
GO:BP	response to xenobiotic stimulus	GO:0009410	PRKAA2,BRAF,RB1,CREB1	FALSE	0.0397924	1.4002	432	10	4	21031
GO:BP	positive regulation of small molecule metabolic process	GO:0062013	PRKAA2,SIRT1,PRKACA	FALSE	0.0390148	1.40877	139	10	3	21031
GO:BP	positive regulation of gluconeogenesis	GO:0045722	SIRT1,PRKACA	FALSE	0.0369141	1.43281	18	10	2	21031
GO:BP	regulation of transport	GO:0051049	CAB39,SIRT1,BRAF,CREB3,PRKACA,CREB1	FALSE	0.0359678	1.44409	1594	10	6	21031
GO:BP	cellular response to stimulus	GO:0051716	CAB39,PRKAA2,SIRT1,BRAF,CREB3,RB1,PRKACA,CREB1,RPS6KA1,RPS6KA4	FALSE	0.0342138	1.4658	7394	10	10	21031
GO:BP	regulation of cell differentiation	GO:0045595	SIRT1,BRAF,RB1,PRKACA,CREB1,RPS6KA1	FALSE	0.0337001	1.47237	1576	10	6	21031
GO:BP	positive regulation of cell differentiation	GO:0045597	SIRT1,BRAF,RB1,CREB1,RPS6KA1	FALSE	0.0292075	1.53451	864	10	5	21031
GO:BP	fatty acid homeostasis	GO:0055089	PRKAA2,SIRT1	TRUE	0.028967	1.5381	16	10	2	21031
GO:BP	regulation of cellular component organization	GO:0051128	PRKAA2,SIRT1,BRAF,CREB3,RB1,PRKACA,RPS6KA1	TRUE	0.0279638	1.5534	2425	10	7	21031
GO:BP	positive regulation of transport	GO:0051050	SIRT1,BRAF,CREB3,PRKACA,CREB1	FALSE	0.0260791	1.58371	844	10	5	21031
GO:BP	regulation of metabolic process	GO:0019222	CAB39,PRKAA2,SIRT1,BRAF,CREB3,RB1,PRKACA,CREB1,RPS6KA1,RPS6KA4	FALSE	0.0247307	1.60676	7158	10	10	21031
GO:BP	regulation of cell communication	GO:0010646	PRKAA2,SIRT1,BRAF,CREB3,RB1,PRKACA,CREB1,RPS6KA1	FALSE	0.020065	1.69756	3443	10	8	21031
GO:BP	cellular response to ketone	GO:1901655	PRKAA2,SIRT1,CREB1	TRUE	0.0198976	1.7012	111	10	3	21031
GO:BP	regulation of signaling	GO:0023051	PRKAA2,SIRT1,BRAF,CREB3,RB1,PRKACA,CREB1,RPS6KA1	FALSE	0.0197984	1.70337	3437	10	8	21031
GO:BP	cellular response to endogenous stimulus	GO:0071495	PRKAA2,SIRT1,BRAF,RB1,PRKACA,CREB1	FALSE	0.0194245	1.71165	1432	10	6	21031
GO:BP	regulation of epithelial cell apoptotic process	GO:1904035	PRKAA2,BRAF,RB1	FALSE	0.0193647	1.71299	110	10	3	21031
GO:BP	protein metabolic process	GO:0019538	CAB39,PRKAA2,SIRT1,BRAF,RB1,PRKACA,CREB1,RPS6KA1,RPS6KA4	FALSE	0.0193438	1.71346	4912	10	9	21031
GO:BP	regulation of DNA-binding transcription factor activity	GO:0051090	SIRT1,CREB3,RB1,RPS6KA4	FALSE	0.0180107	1.74447	353	10	4	21031
GO:BP	negative regulation of signaling	GO:0023057	PRKAA2,SIRT1,CREB3,RB1,PRKACA,RPS6KA1	FALSE	0.016911	1.77183	1398	10	6	21031
GO:BP	negative regulation of cell communication	GO:0010648	PRKAA2,SIRT1,CREB3,RB1,PRKACA,RPS6KA1	FALSE	0.016911	1.77183	1398	10	6	21031
GO:BP	peptidyl-amino acid modification	GO:0018193	CAB39,PRKAA2,SIRT1,BRAF,PRKACA	FALSE	0.0144244	1.8409	747	10	5	21031
GO:BP	regulation of cellular metabolic process	GO:0031323	CAB39,PRKAA2,SIRT1,BRAF,CREB3,RB1,PRKACA,CREB1,RPS6KA1,RPS6KA4	FALSE	0.0122555	1.91167	6673	10	10	21031
GO:BP	regulation of small molecule metabolic process	GO:0062012	PRKAA2,SIRT1,PRKACA,CREB1	FALSE	0.0116417	1.93398	316	10	4	21031
GO:BP	regulation of macromolecule metabolic process	GO:0060255	CAB39,PRKAA2,SIRT1,BRAF,CREB3,RB1,PRKACA,CREB1,RPS6KA1,RPS6KA4	FALSE	0.0115052	1.93911	6631	10	10	21031
GO:BP	regulation of peptidyl-lysine acetylation	GO:2000756	PRKAA2,SIRT1	TRUE	0.0108792	1.9634	10	10	2	21031
GO:BP	regulation of protein metabolic process	GO:0051246	CAB39,PRKAA2,SIRT1,BRAF,RB1,PRKACA,RPS6KA1	FALSE	0.0107331	1.96928	2102	10	7	21031
GO:BP	negative regulation of signal transduction	GO:0009968	PRKAA2,SIRT1,CREB3,RB1,PRKACA,RPS6KA1	FALSE	0.0106251	1.97367	1290	10	6	21031
GO:BP	cell communication	GO:0007154	CAB39,PRKAA2,SIRT1,BRAF,CREB3,RB1,PRKACA,CREB1,RPS6KA1,RPS6KA4	FALSE	0.00997343	2.00116	6537	10	10	21031
GO:BP	positive regulation of nucleobase-containing compound metabolic process	GO:0045935	PRKAA2,SIRT1,CREB3,RB1,CREB1,RPS6KA1,RPS6KA4	FALSE	0.00912827	2.03961	2052	10	7	21031
GO:BP	positive regulation of transcription by RNA polymerase II	GO:0045944	SIRT1,CREB3,RB1,CREB1,RPS6KA1,RPS6KA4	TRUE	0.00897642	2.0469	1253	10	6	21031
GO:BP	signaling	GO:0023052	CAB39,PRKAA2,SIRT1,BRAF,CREB3,RB1,PRKACA,CREB1,RPS6KA1,RPS6KA4	FALSE	0.0086815	2.06141	6447	10	10	21031
GO:BP	negative regulation of molecular function	GO:0044092	CAB39,SIRT1,CREB3,RB1,RPS6KA1	FALSE	0.00861605	2.06469	672	10	5	21031
GO:BP	regulation of localization	GO:0032879	CAB39,PRKAA2,SIRT1,BRAF,CREB3,PRKACA,CREB1	FALSE	0.00815694	2.08847	2018	10	7	21031
GO:BP	cell death	GO:0008219	PRKAA2,SIRT1,BRAF,CREB3,RB1,CREB1,RPS6KA1	FALSE	0.00737385	2.13231	1988	10	7	21031
GO:BP	programmed cell death	GO:0012501	PRKAA2,SIRT1,BRAF,CREB3,RB1,CREB1,RPS6KA1	FALSE	0.0072744	2.1382	1984	10	7	21031
GO:BP	cellular response to organic substance	GO:0071310	PRKAA2,SIRT1,CREB3,RB1,PRKACA,CREB1,RPS6KA4	FALSE	0.00695901	2.15745	1971	10	7	21031
GO:BP	regulation of hepatocyte apoptotic process	GO:1903943	PRKAA2,RB1	FALSE	0.00677269	2.16924	8	10	2	21031
GO:BP	positive regulation of biological process	GO:0048518	CAB39,PRKAA2,SIRT1,BRAF,CREB3,RB1,PRKACA,CREB1,RPS6KA1,RPS6KA4	FALSE	0.00636389	2.19628	6250	10	10	21031
GO:BP	positive regulation of carbohydrate metabolic process	GO:0045913	PRKAA2,SIRT1,PRKACA	FALSE	0.00636163	2.19643	76	10	3	21031
GO:BP	apoptotic process	GO:0006915	PRKAA2,SIRT1,BRAF,CREB3,RB1,CREB1,RPS6KA1	FALSE	0.00568873	2.24498	1913	10	7	21031
GO:BP	negative regulation of hepatocyte apoptotic process	GO:1903944	PRKAA2,RB1	FALSE	0.0050808	2.29407	7	10	2	21031
GO:BP	regulation of phosphorus metabolic process	GO:0051174	CAB39,PRKAA2,SIRT1,BRAF,RB1,PRKACA	FALSE	0.00500179	2.30087	1133	10	6	21031
GO:BP	regulation of phosphate metabolic process	GO:0019220	CAB39,PRKAA2,SIRT1,BRAF,RB1,PRKACA	FALSE	0.00497615	2.30311	1132	10	6	21031
GO:BP	signal transduction	GO:0007165	CAB39,PRKAA2,SIRT1,BRAF,CREB3,RB1,PRKACA,CREB1,RPS6KA1,RPS6KA4	FALSE	0.00394915	2.4035	5959	10	10	21031
GO:BP	regulation of molecular function	GO:0065009	CAB39,SIRT1,CREB3,RB1,PRKACA,RPS6KA1,RPS6KA4	TRUE	0.00375495	2.4254	1799	10	7	21031
GO:BP	negative regulation of epithelial cell apoptotic process	GO:1904036	PRKAA2,BRAF,RB1	FALSE	0.00343443	2.46415	62	10	3	21031
GO:BP	negative regulation of biological process	GO:0048519	CAB39,PRKAA2,SIRT1,BRAF,CREB3,RB1,PRKACA,CREB1,RPS6KA1,RPS6KA4	FALSE	0.00342028	2.46594	5874	10	10	21031
GO:BP	cellular response to stress	GO:0033554	CAB39,PRKAA2,SIRT1,BRAF,CREB3,PRKACA,RPS6KA1	FALSE	0.00336363	2.47319	1770	10	7	21031
GO:BP	positive regulation of biosynthetic process	GO:0009891	SIRT1,BRAF,CREB3,RB1,PRKACA,CREB1,RPS6KA1,RPS6KA4	FALSE	0.00313067	2.50436	2706	10	8	21031
GO:BP	negative regulation of intracellular signal transduction	GO:1902532	PRKAA2,SIRT1,CREB3,PRKACA,RPS6KA1	FALSE	0.00306325	2.51382	544	10	5	21031
GO:BP	positive regulation of cellular biosynthetic process	GO:0031328	SIRT1,BRAF,CREB3,RB1,PRKACA,CREB1,RPS6KA1,RPS6KA4	FALSE	0.00294715	2.5306	2685	10	8	21031
GO:BP	response to chemical	GO:0042221	CAB39,PRKAA2,SIRT1,BRAF,CREB3,RB1,PRKACA,CREB1,RPS6KA4	FALSE	0.00290171	2.53735	3957	10	9	21031
GO:BP	positive regulation of cellular process	GO:0048522	CAB39,PRKAA2,SIRT1,BRAF,CREB3,RB1,PRKACA,CREB1,RPS6KA1,RPS6KA4	FALSE	0.00260803	2.58369	5717	10	10	21031
GO:BP	response to endogenous stimulus	GO:0009719	CAB39,PRKAA2,SIRT1,BRAF,RB1,PRKACA,CREB1	FALSE	0.00234215	2.63038	1678	10	7	21031
GO:BP	response to stress	GO:0006950	CAB39,PRKAA2,SIRT1,BRAF,CREB3,RB1,PRKACA,RPS6KA1,RPS6KA4	FALSE	0.00230543	2.63725	3855	10	9	21031
GO:BP	response to peptide	GO:1901652	SIRT1,BRAF,RB1,PRKACA,CREB1	FALSE	0.00225251	2.64733	511	10	5	21031
GO:BP	regulation of primary metabolic process	GO:0080090	CAB39,PRKAA2,SIRT1,BRAF,CREB3,RB1,PRKACA,CREB1,RPS6KA1,RPS6KA4	FALSE	0.00208664	2.68055	5591	10	10	21031
GO:BP	negative regulation of cellular process	GO:0048523	CAB39,PRKAA2,SIRT1,BRAF,CREB3,RB1,PRKACA,CREB1,RPS6KA1,RPS6KA4	FALSE	0.00190723	2.7196	5541	10	10	21031
GO:BP	regulation of nitrogen compound metabolic process	GO:0051171	CAB39,PRKAA2,SIRT1,BRAF,CREB3,RB1,PRKACA,CREB1,RPS6KA1,RPS6KA4	FALSE	0.00158652	2.79955	5440	10	10	21031
GO:BP	protein localization to lipid droplet	GO:1990044	PRKAA2,PRKACA	TRUE	0.00145276	2.83781	4	10	2	21031
GO:BP	regulation of programmed cell death	GO:0043067	PRKAA2,SIRT1,BRAF,CREB3,RB1,CREB1,RPS6KA1	FALSE	0.0011225	2.94981	1506	10	7	21031
GO:BP	response to peptide hormone	GO:0043434	SIRT1,BRAF,RB1,PRKACA,CREB1	FALSE	0.000951455	3.02161	429	10	5	21031
GO:BP	TOR signaling	GO:0031929	PRKAA2,SIRT1,PRKACA,RPS6KA1	FALSE	0.000923795	3.03442	167	10	4	21031
GO:BP	regulation of apoptotic process	GO:0042981	PRKAA2,SIRT1,BRAF,CREB3,RB1,CREB1,RPS6KA1	FALSE	0.000921343	3.03558	1463	10	7	21031
GO:BP	positive regulation of macromolecule metabolic process	GO:0010604	CAB39,PRKAA2,SIRT1,BRAF,CREB3,RB1,CREB1,RPS6KA1,RPS6KA4	FALSE	0.000801357	3.09617	3420	10	9	21031
GO:BP	regulation of TOR signaling	GO:0032006	PRKAA2,SIRT1,PRKACA,RPS6KA1	FALSE	0.000554391	3.25618	147	10	4	21031
GO:BP	macromolecule modification	GO:0043412	CAB39,PRKAA2,SIRT1,BRAF,RB1,PRKACA,CREB1,RPS6KA1,RPS6KA4	FALSE	0.000527413	3.27785	3262	10	9	21031
GO:BP	protein modification process	GO:0036211	CAB39,PRKAA2,SIRT1,BRAF,RB1,PRKACA,CREB1,RPS6KA1,RPS6KA4	FALSE	0.00027521	3.56034	3031	10	9	21031
GO:BP	positive regulation of nitrogen compound metabolic process	GO:0051173	CAB39,PRKAA2,SIRT1,BRAF,CREB3,RB1,CREB1,RPS6KA1,RPS6KA4	FALSE	0.000251984	3.59863	3001	10	9	21031
GO:BP	cellular response to chemical stimulus	GO:0070887	CAB39,PRKAA2,SIRT1,BRAF,CREB3,RB1,PRKACA,CREB1,RPS6KA4	FALSE	9.32558e-05	4.03032	2683	10	9	21031
GO:BP	response to organic substance	GO:0010033	CAB39,PRKAA2,SIRT1,BRAF,CREB3,RB1,PRKACA,CREB1,RPS6KA4	FALSE	7.99731e-05	4.09706	2637	10	9	21031
GO:BP	phosphorus metabolic process	GO:0006793	CAB39,PRKAA2,SIRT1,BRAF,RB1,PRKACA,CREB1,RPS6KA1,RPS6KA4	FALSE	6.9576e-05	4.15754	2596	10	9	21031
GO:BP	phosphate-containing compound metabolic process	GO:0006796	CAB39,PRKAA2,SIRT1,BRAF,RB1,PRKACA,CREB1,RPS6KA1,RPS6KA4	FALSE	6.3841e-05	4.1949	2571	10	9	21031
GO:BP	negative regulation of programmed cell death	GO:0043069	PRKAA2,SIRT1,BRAF,CREB3,RB1,CREB1,RPS6KA1	FALSE	3.45762e-05	4.46122	907	10	7	21031
GO:BP	positive regulation of metabolic process	GO:0009893	CAB39,PRKAA2,SIRT1,BRAF,CREB3,RB1,PRKACA,CREB1,RPS6KA1,RPS6KA4	FALSE	3.44897e-05	4.46231	3711	10	10	21031
GO:BP	negative regulation of apoptotic process	GO:0043066	PRKAA2,SIRT1,BRAF,CREB3,RB1,CREB1,RPS6KA1	FALSE	2.82827e-05	4.54848	881	10	7	21031
GO:BP	negative regulation of TOR signaling	GO:0032007	PRKAA2,SIRT1,PRKACA,RPS6KA1	FALSE	2.7708e-05	4.5574	70	10	4	21031
GO:BP	response to hormone	GO:0009725	CAB39,PRKAA2,SIRT1,BRAF,RB1,PRKACA,CREB1	FALSE	2.67658e-05	4.57242	874	10	7	21031
GO:BP	positive regulation of cellular metabolic process	GO:0031325	CAB39,PRKAA2,SIRT1,BRAF,CREB3,RB1,PRKACA,CREB1,RPS6KA1,RPS6KA4	FALSE	1.22311e-05	4.91254	3346	10	10	21031
GO:BP	intracellular signal transduction	GO:0035556	CAB39,PRKAA2,SIRT1,BRAF,CREB3,RB1,PRKACA,CREB1,RPS6KA1,RPS6KA4	TRUE	1.26641e-06	5.89742	2668	10	10	21031
GO:BP	phosphorylation	GO:0016310	CAB39,PRKAA2,SIRT1,BRAF,RB1,PRKACA,CREB1,RPS6KA1,RPS6KA4	FALSE	8.24188e-07	6.08397	1579	10	9	21031
GO:BP	protein phosphorylation	GO:0006468	CAB39,PRKAA2,SIRT1,BRAF,RB1,PRKACA,CREB1,RPS6KA1,RPS6KA4	TRUE	1.97193e-07	6.70511	1346	10	9	21031

### Sheet: Gene_set_D
source	term_name	term_id	intersections	highlighted	adjusted_p_value	negative_log10_of_adjusted_p_value	term_size	query_size	intersection_size	effective_domain_size
GO:BP	peptidyl-serine phosphorylation	GO:0018105	MARK1,MTOR,MAPK12,BRSK1	TRUE	0.00133013	2.8761	210	9	4	21031
GO:BP	peptidyl-serine modification	GO:0018209	MARK1,MTOR,MAPK12,BRSK1	FALSE	0.00166001	2.77989	222	9	4	21031

### Sheet: Gene_set_E
source	term_name	term_id	intersections	highlighted	adjusted_p_value	negative_log10_of_adjusted_p_value	term_size	query_size	intersection_size	effective_domain_size
GO:BP	Wnt signaling pathway	GO:0016055	CCNE1,LDB1,SMARCA4,TSC2	TRUE	0.0474983	1.32332	452	10	4	21031
GO:BP	cell-cell signaling by wnt	GO:0198738	CCNE1,LDB1,SMARCA4,TSC2	FALSE	0.0483251	1.31583	454	10	4	21031

### Sheet: Gene_set_F
source	term_name	term_id	intersections	highlighted	adjusted_p_value	negative_log10_of_adjusted_p_value	term_size	query_size	intersection_size	effective_domain_size
GO:BP	response to organonitrogen compound	GO:0010243	SIRT1,RB1,ATF2,STAT3,IGFBP5	FALSE	0.0495388	1.30505	964	10	5	21031
GO:BP	regulation of cell population proliferation	GO:0042127	SIRT1,RB1,ATF2,STAT3,RPS6KA2,IGFBP5	TRUE	0.0490891	1.30901	1683	10	6	21031
GO:BP	response to organic substance	GO:0010033	SIRT1,RB1,ATF2,STAT3,PAK4,RPS6KA2,IGFBP5	FALSE	0.0488536	1.3111	2637	10	7	21031
GO:BP	growth	GO:0040007	RB1,ATF2,STAT3,PAK4,IGFBP5	TRUE	0.0436509	1.36001	939	10	5	21031
GO:BP	epithelial cell proliferation	GO:0050673	SIRT1,RB1,STAT3,IGFBP5	TRUE	0.043136	1.36516	441	10	4	21031
GO:BP	hepatocyte apoptotic process	GO:0097284	RB1,ATF2	FALSE	0.0412465	1.38461	19	10	2	21031
GO:BP	negative regulation of developmental process	GO:0051093	SIRT1,RB1,ATF2,STAT3,IGFBP5	FALSE	0.0412409	1.38467	928	10	5	21031
GO:BP	epithelial cell apoptotic process	GO:1904019	RB1,ATF2,PAK4	TRUE	0.0398591	1.39947	140	10	3	21031
GO:BP	response to peptide hormone	GO:0043434	SIRT1,RB1,STAT3,IGFBP5	TRUE	0.0387216	1.41205	429	10	4	21031
GO:BP	white fat cell differentiation	GO:0050872	SIRT1,ATF2	TRUE	0.0369141	1.43281	18	10	2	21031
GO:BP	response to organic cyclic compound	GO:0014070	SIRT1,ATF2,STAT3,PAK4,IGFBP5	FALSE	0.036539	1.43724	905	10	5	21031
GO:BP	cellular response to leptin stimulus	GO:0044320	SIRT1,STAT3	FALSE	0.0328209	1.48385	17	10	2	21031
GO:BP	regulation of developmental process	GO:0050793	SIRT1,BRSK1,RB1,ATF2,STAT3,PAK4,IGFBP5	FALSE	0.0303541	1.51778	2455	10	7	21031
GO:BP	regulation of anatomical structure morphogenesis	GO:0022603	SIRT1,BRSK1,ATF2,STAT3,PAK4	FALSE	0.0251939	1.5987	838	10	5	21031
GO:BP	regulation of DNA-binding transcription factor activity	GO:0051090	SIRT1,RB1,ATF2,STAT3	TRUE	0.0180107	1.74447	353	10	4	21031
GO:BP	protein phosphorylation	GO:0006468	SIRT1,BRSK1,RB1,ATF2,PAK4,RPS6KA2	FALSE	0.0135863	1.8669	1346	10	6	21031
GO:BP	regulation of cell cycle process	GO:0010564	SIRT1,BRSK1,RB1,ATF2,RPS6KA2	FALSE	0.0123889	1.90697	724	10	5	21031
GO:BP	leptin-mediated signaling pathway	GO:0033210	SIRT1,STAT3	TRUE	0.0108792	1.9634	10	10	2	21031
GO:BP	negative regulation of cell cycle process	GO:0010948	BRSK1,RB1,ATF2,RPS6KA2	FALSE	0.00973443	2.01169	302	10	4	21031
GO:BP	regulation of vasculature development	GO:1901342	SIRT1,ATF2,STAT3,PAK4	FALSE	0.00863747	2.06361	293	10	4	21031
GO:BP	cellular response to nitrogen compound	GO:1901699	SIRT1,RB1,ATF2,STAT3,IGFBP5	FALSE	0.00861605	2.06469	672	10	5	21031
GO:BP	regulation of angiogenesis	GO:0045765	SIRT1,ATF2,STAT3,PAK4	TRUE	0.0080692	2.09317	288	10	4	21031
GO:BP	cellular response to organic substance	GO:0071310	SIRT1,RB1,ATF2,STAT3,PAK4,RPS6KA2,IGFBP5	FALSE	0.00695901	2.15745	1971	10	7	21031
GO:BP	cellular response to organonitrogen compound	GO:0071417	SIRT1,RB1,ATF2,STAT3,IGFBP5	TRUE	0.00536919	2.27009	610	10	5	21031
GO:BP	circulatory system development	GO:0072359	SIRT1,RB1,ATF2,STAT3,PAK4,RPS6KA2	TRUE	0.00492519	2.30758	1130	10	6	21031
GO:BP	regulation of cell cycle	GO:0051726	SIRT1,BRSK1,RB1,ATF2,STAT3,RPS6KA2	FALSE	0.00432359	2.36416	1105	10	6	21031
GO:BP	cell cycle	GO:0007049	SIRT1,BRSK1,RB1,ATF2,STAT3,PAK4,RPS6KA2	FALSE	0.0040467	2.3929	1819	10	7	21031
GO:BP	tube development	GO:0035295	SIRT1,RB1,ATF2,STAT3,PAK4,IGFBP5	TRUE	0.004014	2.39642	1091	10	6	21031
GO:BP	intracellular signal transduction	GO:0035556	SIRT1,BRSK1,RB1,ATF2,STAT3,PAK4,RPS6KA2,IGFBP5	TRUE	0.00280549	2.55199	2668	10	8	21031
GO:BP	phosphorus metabolic process	GO:0006793	SIRT1,BRSK1,RB1,ATF2,STAT3,PAK4,RPS6KA2,AMPD3	FALSE	0.00226883	2.6442	2596	10	8	21031
GO:BP	phosphate-containing compound metabolic process	GO:0006796	SIRT1,BRSK1,RB1,ATF2,STAT3,PAK4,RPS6KA2,AMPD3	FALSE	0.00210457	2.67684	2571	10	8	21031
GO:BP	phosphorylation	GO:0016310	SIRT1,BRSK1,RB1,ATF2,STAT3,PAK4,RPS6KA2	TRUE	0.00154934	2.80985	1579	10	7	21031
GO:BP	negative regulation of cell cycle	GO:0045786	SIRT1,BRSK1,RB1,ATF2,RPS6KA2	TRUE	0.000579111	3.23724	388	10	5	21031
